# Alternative splicing switches human Musashi-2 between cytoplasmic and nuclear regulatory functions

**DOI:** 10.64898/2026.05.16.725683

**Authors:** Kathryn Walters, Nadine Koertel, Amber Baldwin, Rachel Todebush, Marcin P. Sajek, Neelanjan Mukherjee

## Abstract

Musashi-2 (MSI2) is an RNA-binding protein that controls self-renewal and differentiation in the hematopoietic and nervous systems and sustains myeloid leukemia. It both activates and represses translation of its target mRNAs, outcomes usually attributed to cellular context. We find instead that the capacity to activate translation is determined by an alternative 3’ splice acceptor in exon 12, which splits full-length MSI2 into isoforms that carry or lack an 18-amino-acid insertion in the C-terminal disordered region. MSI2-328 is cytoplasmic and the insertion-containing MSI2-324 is nuclear. The insertion is necessary and sufficient for nuclear localization. Tethering MSI2-328 to a reporter mRNA promotes translation, whereas tethering MSI2-324 does not, and removing the insertion restores activation. Consistent with their localization, MSI2-328 binds translation factors and 3’ UTRs, while MSI2-324 binds splicing factors and introns. Use of the insertion-generating acceptor ranges from 19% in skeletal muscle to 51% in the brain and increases in several tumor types. Altogether, one splicing event toggles MSI2 between the cytoplasm and the nucleus, so localization, rather than cellular context, determines its regulatory function.
