## Supplemental Table 2 for "Alternative splicing switches human Musashi-2 between cytoplasmic and nuclear regulatory functions"

### Sheet: Protein Constructs
Diagram	Construct Name	Reference sequence	Amino Acid Length	Description	Protein sequence	Nucleotide sequence
	MSI2-328	ENST00000284073	328	canonical annotated protein, nt sequence modified for synthesis requirements	MEANGSQGTSGSANDSQHDPGKMFIGGLSWQTSPDSLRDYFSKFGEIRECMVMRDPTTKRSRGFGFVTFADPASVDKVLGQPHHELDSKTIDPKVAFPRRAQPKMVTRTKKIFVGGLSANTVVEDVKQYFEQFGKVEDAMLMFDKTTNRHRGFGFVTFENEDVVEKVCEIHFHEINNKMVECKKAQPKEVMFPPGTRGRARGLPYTMDAFMLGMGMLGYPNFVATYGRGYPGFAPSYGYQFPGFPAAAYGPVAAAAVAAARGSGSNPARPGGFPGANSPGPVADLYGPASQDSGVGNYISAASPQPGSGFGHGIAGPLIATAFTNGYH*	ATGGAGGCAAATGGGAGCCAAGGCACCTCGGGCAGCGCCAACGACTCCCAGCACGACCCCGGTAAAATGTTTATCGGTGGACTGAGCTGGCAGACCTCACCAGATAGCCTTAGAGACTATTTTAGCAAATTTGGAGAAATTAGAGAATGTATGGTCATGAGAGATCCCACTACGAAACGCTCCAGAGGCTTCGGTTTCGTCACGTTCGCAGACCCAGCAAGTGTAGATAAAGTATTAGGTCAGCCCCACCATGAGTTAGATTCCAAGACGATTGACCCCAAAGTTGCATTTCCTCGTCGAGCGCAACCCAAGATGGTCACAAGAACAAAGAAAATATTTGTAGGCGGGTTATCTGCGAACACAGTAGTGGAAGATGTAAAGCAATATTTCGAGCAGTTT…
	MSI2-324	ENST00000416426	324	canonical annotated protein, nt sequence modified for synthesis requirements	MFIGGLSWQTSPDSLRDYFSKFGEIRECMVMRDPTTKRSRGFGFVTFADPASVDKVLGQPHHELDSKTIDPKVAFPRRAQPKMVTRTKKIFVGGLSANTVVEDVKQYFEQFGKVEDAMLMFDKTTNRHRGFGFVTFENEDVVEKVCEIHFHEINNKMVECKKAQPKEVMFPPGTRGRARGLPYTMDAFMLGMGMLGYPNFVATYGRGYPGFAPSYGYQFPGFPAAAYGPVAAAAVAAARGSVLNSYSAQPNFGAPASPAGSNPARPGGFPGANSPGPVADLYGPASQDSGVGNYISAASPQPGSGFGHGIAGPLIATAFTNGYH*	ATGTTTATCGGTGGACTGAGCTGGCAGACCTCACCAGATAGCCTTAGAGACTATTTTAGCAAATTTGGAGAAATTAGAGAATGTATGGTCATGAGAGATCCCACTACGAAACGCTCCAGAGGCTTCGGTTTCGTCACGTTCGCAGACCCAGCAAGTGTAGATAAAGTATTAGGTCAGCCCCACCATGAGTTAGATTCCAAGACGATTGACCCCAAAGTTGCATTTCCTCGTCGAGCGCAACCCAAGATGGTCACAAGAACAAAGAAAATATTTGTAGGCGGGTTATCTGCGAACACAGTAGTGGAAGATGTAAAGCAATATTTCGAGCAGTTTGGCAAGGTGGAAGATGCAATGCTGATGTTTGATAAAACTACCAACAGGCACAGAGGGTTTGGCTTT…
	ΔRNA	MSI2-328		Three point mutations in RRM1 (Minuesa et al. 2019), does not bind RNA	MEANGSQGTSGSANDSQHDPGKMFIGGLSWQTSPDSLRDYFSKFGEIRECMVMRDPTTKRSRGFGAVTFADPASVDKVLGQPHHELDSKTIDPKVAAPRAAQPKMVTRTKKIFVGGLSANTVVEDVKQYFEQFGKVEDAMLMFDKTTNRHRGFGFVTFENEDVVEKVCEIHFHEINNKMVECKKAQPKEVMFPPGTRGRARGLPYTMDAFMLGMGMLGYPNFVATYGRGYPGFAPSYGYQFPGFPAAAYGPVAAAAVAAARGSGSNPARPGGFPGANSPGPVADLYGPASQDSGVGNYISAASPQPGSGFGHGIAGPLIATAFTNGYH*	ATGGAGGCAAATGGGAGCCAAGGCACCTCGGGCAGCGCCAACGACTCCCAGCACGACCCCGGTAAAATGTTTATCGGTGGACTGAGCTGGCAGACCTCACCAGATAGCCTTAGAGACTATTTTAGCAAATTTGGAGAAATTAGAGAATGTATGGTCATGAGAGATCCCACTACGAAACGCTCCAGAGGCTTCGGTGCCGTCACGTTCGCAGACCCAGCAAGTGTAGATAAAGTATTAGGTCAGCCCCACCATGAGTTAGATTCCAAGACGATTGACCCCAAAGTTGCAGCCCCTCGTGCCGCGCAACCCAAGATGGTCACAAGAACAAAGAAAATATTTGTAGGCGGGTTATCTGCGAACACAGTAGTGGAAGATGTAAAGCAATATTTCGAGCAGTTT…
	ΔN	MSI2-328		N-terminal IDR deletion, residues 1-17 deleted.	MHDPGKMFIGGLSWQTSPDSLRDYFSKFGEIRECMVMRDPTTKRSRGFGFVTFADPASVDKVLGQPHHELDSKTIDPKVAFPRRAQPKMVTRTKKIFVGGLSANTVVEDVKQYFEQFGKVEDAMLMFDKTTNRHRGFGFVTFENEDVVEKVCEIHFHEINNKMVECKKAQPKEVMFPPGTRGRARGLPYTMDAFMLGMGMLGYPNFVATYGRGYPGFAPSYGYQFPGFPAAAYGPVAAAAVAAARGSGSNPARPGGFPGANSPGPVADLYGPASQDSGVGNYISAASPQPGSGFGHGIAGPLIATAFTNGYH*	ATGCACGACCCCGGTAAAATGTTTATCGGTGGACTGAGCTGGCAGACCTCACCAGATAGCCTTAGAGACTATTTTAGCAAATTTGGAGAAATTAGAGAATGTATGGTCATGAGAGATCCCACTACGAAACGCTCCAGAGGCTTCGGTTTCGTCACGTTCGCAGACCCAGCAAGTGTAGATAAAGTATTAGGTCAGCCCCACCATGAGTTAGATTCCAAGACGATTGACCCCAAAGTTGCATTTCCTCGTCGAGCGCAACCCAAGATGGTCACAAGAACAAAGAAAATATTTGTAGGCGGGTTATCTGCGAACACAGTAGTGGAAGATGTAAAGCAATATTTCGAGCAGTTTGGCAAGGTGGAAGATGCAATGCTGATGTTTGATAAAACTACCAACAGG…
	ΔIDR+	MSI2-328	257	Deletion from residue 258 onward (1–257 retained)	MEANGSQGTSGSANDSQHDPGKMFIGGLSWQTSPDSLRDYFSKFGEIRECMVMRDPTTKRSRGFGFVTFADPASVDKVLGQPHHELDSKTIDPKVAFPRRAQPKMVTRTKKIFVGGLSANTVVEDVKQYFEQFGKVEDAMLMFDKTTNRHRGFGFVTFENEDVVEKVCEIHFHEINNKMVECKKAQPKEVMFPPGTRGRARGLPYTMDAFMLGMGMLGYPNFVATYGRGYPGFAPSYGYQFPGFPAAAYGPVAAAAV*	ATGGAGGCAAATGGGAGCCAAGGCACCTCGGGCAGCGCCAACGACTCCCAGCACGACCCCGGTAAAATGTTTATCGGTGGACTGAGCTGGCAGACCTCACCAGATAGCCTTAGAGACTATTTTAGCAAATTTGGAGAAATTAGAGAATGTATGGTCATGAGAGATCCCACTACGAAACGCTCCAGAGGCTTCGGTTTCGTCACGTTCGCAGACCCAGCAAGTGTAGATAAAGTATTAGGTCAGCCCCACCATGAGTTAGATTCCAAGACGATTGACCCCAAAGTTGCATTTCCTCGTCGAGCGCAACCCAAGATGGTCACAAGAACAAAGAAAATATTTGTAGGCGGGTTATCTGCGAACACAGTAGTGGAAGATGTAAAGCAATATTTCGAGCAGTTT…
	ΔIDR++	MSI2-328	204	C-terminal truncation after residue 204 (1–204 retained)	MEANGSQGTSGSANDSQHDPGKMFIGGLSWQTSPDSLRDYFSKFGEIRECMVMRDPTTKRSRGFGFVTFADPASVDKVLGQPHHELDSKTIDPKVAFPRRAQPKMVTRTKKIFVGGLSANTVVEDVKQYFEQFGKVEDAMLMFDKTTNRHRGFGFVTFENEDVVEKVCEIHFHEINNKMVECKKAQPKEVMFPPGTRGRARGL*	ATGGAGGCAAATGGGAGCCAAGGCACCTCGGGCAGCGCCAACGACTCCCAGCACGACCCCGGTAAAATGTTTATCGGTGGACTGAGCTGGCAGACCTCACCAGATAGCCTTAGAGACTATTTTAGCAAATTTGGAGAAATTAGAGAATGTATGGTCATGAGAGATCCCACTACGAAACGCTCCAGAGGCTTCGGTTTCGTCACGTTCGCAGACCCAGCAAGTGTAGATAAAGTATTAGGTCAGCCCCACCATGAGTTAGATTCCAAGACGATTGACCCCAAAGTTGCATTTCCTCGTCGAGCGCAACCCAAGATGGTCACAAGAACAAAGAAAATATTTGTAGGCGGGTTATCTGCGAACACAGTAGTGGAAGATGTAAAGCAATATTTCGAGCAGTTT…
	ΔCLR	MSI2-328		Deletion of residues 194–234	MEANGSQGTSGSANDSQHDPGKMFIGGLSWQTSPDSLRDYFSKFGEIRECMVMRDPTTKRSRGFGFVTFADPASVDKVLGQPHHELDSKTIDPKVAFPRRAQPKMVTRTKKIFVGGLSANTVVEDVKQYFEQFGKVEDAMLMFDKTTNRHRGFGFVTFENEDVVEKVCEIHFHEINNKMVECKKAQPKEVMFPSYGYQFPGFPAAAYGPVAAAAVAAARGSGSNPARPGGFPGANSPGPVADLYGPASQDSGVGNYISAASPQPGSGFGHGIAGPLIATAFTNGYH*	ATGGAGGCAAATGGGAGCCAAGGCACCTCGGGCAGCGCCAACGACTCCCAGCACGACCCCGGTAAAATGTTTATCGGTGGACTGAGCTGGCAGACCTCACCAGATAGCCTTAGAGACTATTTTAGCAAATTTGGAGAAATTAGAGAATGTATGGTCATGAGAGATCCCACTACGAAACGCTCCAGAGGCTTCGGTTTCGTCACGTTCGCAGACCCAGCAAGTGTAGATAAAGTATTAGGTCAGCCCCACCATGAGTTAGATTCCAAGACGATTGACCCCAAAGTTGCATTTCCTCGTCGAGCGCAACCCAAGATGGTCACAAGAACAAAGAAAATATTTGTAGGCGGGTTATCTGCGAACACAGTAGTGGAAGATGTAAAGCAATATTTCGAGCAGTTT…
	CLR	Isolated region		Residues 194–234	PGTRGRARGLPYTMDAFMLGMGMLGYPNFVATYGRGYPGFAP	CCTGGGACAAGAGGCCGGGCCCGGGGACTGCCTTACACCATGGACGCGTTCATGCTTGGCATGGGGATGCTGGGATATCCCAACTTCGTGGCGACCTATGGCCGTGGCTACCCCGGATTTGCTCCA
	CLR+IDR	MSI2-328-derived fragment		Residues 194-328	PGTRGRARGLPYTMDAFMLGMGMLGYPNFVATYGRGYPGFAPSYGYQFPGFPAAAYGPVAAAAVAAARGSGSNPARPGGFPGANSPGPVADLYGPASQDSGVGNYISAASPQPGSGFGHGIAGPLIATAFTNGYH*	CCTGGGACAAGAGGCCGGGCCCGGGGACTGCCTTACACCATGGACGCGTTCATGCTTGGCATGGGGATGCTGGGATATCCCAACTTCGTGGCGACCTATGGCCGTGGCTACCCCGGATTTGCTCCAAGCTATGGCTATCAGTTCCCAGGCTTCCCAGCAGCGGCTTATGGACCAGTGGCAGCAGCGGCGGTGGCGGCAGCAAGAGGATCAGGCTCCAACCCAGCACGTCCTGGAGGCTTCCCGGGGGCCAACAGCCCAGGACCTGTCGCCGATCTCTACGGCCCTGCCAGCCAGGACTCCGGAGTGGGGAATTACATAAGTGCGGCCAGCCCACAGCCGGGCTCGGGCTTCGGCCACGGCATAGCTGGACCTTTGATTGCAACGGCCTTTACAAATGGA…
	IDR+	MSI2-328-derived fragment		Distal C-terminal region alone; residues 258 onward.	AAARGSGSNPARPGGFPGANSPGPVADLYGPASQDSGVGNYISAASPQPGSGFGHGIAGPLIATAFTNGYH*	GCGGCAGCAAGAGGATCAGGCTCCAACCCAGCACGTCCTGGAGGCTTCCCGGGGGCCAACAGCCCAGGACCTGTCGCCGATCTCTACGGCCCTGCCAGCCAGGACTCCGGAGTGGGGAATTACATAAGTGCGGCCAGCCCACAGCCGGGCTCGGGCTTCGGCCACGGCATAGCTGGACCTTTGATTGCAACGGCCTTTACAAATGGATACCATTGA
	ΔIns18	MSI2-324	306	Delete 18 aa introduced at exon 12 alternative acceptor	MHDPGKMFIGGLSWQTSPDSLRDYFSKFGEIRECMVMRDPTTKRSRGFGFVTFADPASVDKVLGQPHHELDSKTIDPKVAFPRRAQPKMVTRTKKIFVGGLSANTVVEDVKQYFEQFGKVEDAMLMFDKTTNRHRGFGFVTFENEDVVEKVCEIHFHEINNKMVECKKAQPKEVMFPPGTRGRARGLPYTMDAFMLGMGMLGYPNFVATYGRGYPGFAPSYGYQFPGFPAAAYGPVAAAAVAAARGSGSNPARPGGFPGANSPGPVADLYGPASQDSGVGNYISAASPQPGSGFGHGIAGPLIATAFTNGYH*	ATGCACGACCCCGGTAAAATGTTTATCGGTGGACTGAGCTGGCAGACCTCACCAGATAGCCTTAGAGACTATTTTAGCAAATTTGGAGAAATTAGAGAATGTATGGTCATGAGAGATCCCACTACGAAACGCTCCAGAGGCTTCGGTTTCGTCACGTTCGCAGACCCAGCAAGTGTAGATAAAGTATTAGGTCAGCCCCACCATGAGTTAGATTCCAAGACGATTGACCCCAAAGTTGCATTTCCTCGTCGAGCGCAACCCAAGATGGTCACAAGAACAAAGAAAATATTTGTAGGCGGGTTATCTGCGAACACAGTAGTGGAAGATGTAAAGCAATATTTCGAGCAGTTTGGCAAGGTGGAAGATGCAATGCTGATGTTTGATAAAACTACCAACAGG…
	Ins18	Isolated 18-aa sequence	18	Only inserted exon 12 peptide region, residues 242-259 of MSI2-324	VLNSYSAQPNFGAPASPA	GTCCTGAATAGCTACAGTGCTCAACCGAATTTTGGCGCGCCCGCTTCCCCGGCA
	CLR+Ins18	MSI2-derived fragment		CLR to Ins18. Residues 194-259 of MSI2-324.	PGTRGRARGLPYTMDAFMLGMGMLGYPNFVATYGRGYPGFAPSYGYQFPGFPAAAYGPVAAAAVAAARGSVLNSYSAQPNFGAPASPA	CCTGGGACAAGAGGCCGGGCCCGGGGACTGCCTTACACCATGGACGCGTTCATGCTTGGCATGGGGATGCTGGGATATCCCAACTTCGTGGCGACCTATGGCCGTGGCTACCCCGGATTTGCTCCAAGCTATGGCTATCAGTTCCCAGGCTTCCCAGCAGCGGCTTATGGACCAGTGGCAGCAGCGGCGGTGGCGGCAGCAAGAGGATCAGTCCTGAATAGCTACAGTGCTCAACCGAATTTTGGCGCGCCCGCTTCCCCGGCA

### Sheet: Primers
	Forward	Reverse
MSI2 exon 12 insertion-specific	GTGCTCAACCGAATTTTGGC	TGGCCGCACTTATGTAATTCC
MSI2 total exon 12	GGCTATCAGTTCCCAGGCTT	CCGCACTTATGTAATTCCCCA
MSI2 alternative first exon	ACTTGTGGCTGGTGTTTGTG	AACGTGACGAAACCGAAGC
MSI2 canonical first exon	ATGGAGGCAAATGGGAGC	AACGTGACGAAACCGAAGC
MSI2 canonical exon 1 → Ins18	ATGGAGGCAAATGGGAGC	GCCAAAATTCGGTTGAGCAC
MSI2 alternative exon 1 → Ins18	ACTTGTGGCTGGTGTTTGTG	GCCAAAATTCGGTTGAGCAC
RPS20	AACAAGCCGCAACGTAAAATC	ACGATCCCACGTCTTAGAACC
GAPDH	CATTGCCCTCAACGACCACTTTGT	TCTACATGGCAACTGTGAGGAGGG
PABPC1	CAGAGAATGGCAAGTGTACGAGC	GCTAGGAGGATAGTATGCAGCAC
NanoLuc reporter	ATGAAGGTCTGAGCGGCGACCA	GTCGAACACGGCGATGCCTTCA
Firefly reporter	cgtccaacttgccggtcagtcc	tgccagacgacgatgcaggaga
Clone into BiDir NanoLuc 3'UTR	AAAGATCGCCGTGTAAGTTT	cgaggctgatcagcgggtttaa
Clone MSI2 constructs into Tether plasmid	GGGAGACCCAAGCTGGCTAGatggacgcacaaacacgacg	CATGAATTCGCCAGAGCCcttgtacagctcgtccatgc

### Sheet: cDNA Sequences
ID	Sequence (Gencode)
MSI2_346	GTGCGAGGCAGCGGGGCTGAGCTAAGCCGAGCCCACGTGTGACGGCTCTCGCCGCTGCCCCGGCTCCGCCGCTCGCAGAGAGATTCGGAGGAGCCCGGGCGGGGGGGAGGAGGAGGGGGAGGAGGGAGCGGAGATCTCGGGGCTCGGAGCCGGCCGCCGCTCCGCTCCGATCGCTGTGGGGCTTGGTTTTTTGGGGGTGGGGGGGCGGGGGGGCTCAGATATGGAGGCAAATGGGAGCCAAGGCACCTCGGGCAGCGCCAACGACTCCCAGCACGACCCCGGTAAAATGTTTATCGGTGGACTGAGCTGGCAGACCTCACCAGATAGCCTTAGAGACTATTTTAGCAAATTTGGAGAAATTAGAGAATGTATGGTCATGAGAGATCCCACTACGAAACG…
MSI2_324	AGAGCCAGAGAGAACTTCCAGCGCAAAAGGAAAATAAAACTTGTGGCTGGTGTTTGTGCAGGAGGGTCTCCGCCATCCTGAAGCCCCCCGATCCTGGGGCGTCTCGGGGGCCGCCAAAGGAGCGCCAGGGTTAAAATGTTTATCGGTGGACTGAGCTGGCAGACCTCACCAGATAGCCTTAGAGACTATTTTAGCAAATTTGGAGAAATTAGAGAATGTATGGTCATGAGAGATCCCACTACGAAACGCTCCAGAGGCTTCGGTTTCGTCACGTTCGCAGACCCAGCAAGTGTAGATAAAGTATTAGGTCAGCCCCACCATGAGTTAGATTCCAAGACGATTGACCCCAAAGTTGCATTTCCTCGTCGAGCGCAACCCAAGATGGTCACAAGAACAAAG…
MSI2_328	GTGCGAGGCAGCGGGGCTGAGCTAAGCCGAGCCCACGTGTGACGGCTCTCGCCGCTGCCCCGGCTCCGCCGCTCGCAGAGAGATTCGGAGGAGCCCGGGCGGGGGGGAGGAGGAGGGGGAGGAGGGAGCGGAGATCTCGGGGCTCGGAGCCGGCCGCCGCTCCGCTCCGATCGCTGTGGGGCTTGGTTTTTTGGGGGTGGGGGGGCGGGGGGGCTCAGATATGGAGGCAAATGGGAGCCAAGGCACCTCGGGCAGCGCCAACGACTCCCAGCACGACCCCGGTAAAATGTTTATCGGTGGACTGAGCTGGCAGACCTCACCAGATAGCCTTAGAGACTATTTTAGCAAATTTGGAGAAATTAGAGAATGTATGGTCATGAGAGATCCCACTACGAAACG…

### Sheet: Plasmids
Name	Description	Sequence
BiDir plasmid	Reporter plasmid containing firefly control and nanoLuc with BoxB tethering sites in the 3'UTR.	TTACCAATGCTTAATCAGTGAGGCACCTATCTCAGCGATCTGTCTATTTCGTTCATCCATAGTTGCCTGACTCCCCGTCGTGTAGATAACTACGATACGGGAGGGCTTACCATCTGGCCCCAGTGCTGCAATGATACCGCGAGACCCACGCTCACCGGCTCCAGATTTATCAGCAATAAACCAGCCAGCCGGAAGGGCCGAGCGCAGAAGTGGTCCTGCAACTTTATCCGCCTCCATCCAGTCTATTAATTGTTGCCGGGAAGCTAGAGTAAGTAGTTCGCCAGTTAATAGTTTGCGCAACGTTGTTGCCATTGCTACAGGCATCGTGGTGTCACGCTCGTCGTTTGGTATGGCTTCATTCAGCTCCGGTTCCCAACGATCAAGGCGAGTTACATGATC…
λN-GFP	Tethered control backbone plasmid	CTCTGGCTAACTAGAGAACCCACTGCTTACTGGCTTATCGAAATTAATACGACTCACTATAGGGAGACCCAAGCTGGCTAGatggacgcacaaacacgacgacgtgagcgtcgcgctgagaaacaagctcaatggaaagctgcaaacccaccgctcgaggctgcccaagtgagcaagggcgaggagctgttcaccggggtggtgcccatcctggtcgagctggacggcgacgtaaacggccacaagttcagcgtgtccggcgagggcgagggcgatgccacctacggcaagctgaccctgaagttcatctgcaccaccggcaagctgcccgtgccctggcccaccctcgtgaccaccctgacctacggcgtgcagtgcttcagccgctaccccgaccac…
Untethered GFP	λN-deleted control	ATTTATGCAGAGGCCGAGGCCGCCTCTGCCTCTGAGCTATTCCAGAAGTAGTGAGGAGGCTTTTTTGGAGGCCTAGGCTTTTGCAAAAAGCTCCCGGGAGCTTGTATATCCATTTTCGGATCTGATCAAGAGACAGGATGAGGATCGTTTCGCATGATTGAACAAGATGGATTGCACGCAGGTTCTCCGGCCGCTTGGGTGGAGAGGCTATTCGGCTATGACTGGGCACAACAGACAATCGGCTGCTCTGATGCCGCCGTGTTCCGGCTGTCAGCGCAGGGGCGCCCGGTTCTTTTTGTCAAGACCGACCTGTCCGGTGCCCTGAATGAACTGCAGGACGAGGCAGCGCGGCTATCGTGGCTGGCCACGACGGGCGTTCCTTGCGCAGCTGTGCTCGAC…
Untethered GFP-MSI2-328	λN-deleted MSI2 control	atttatcaggcgcgattgcggcagtttttcgggtggtttgttgccatttttacctgtctgctgccgtgatcgcgctgaacgcgttttagcggtgcgtacaattaagggattatggtaaatccacttactgtctgccctcgtagccatcgagataaaccgcagtactccggccacgatgcgtccggcgtagaggatcgagatctatgggcggtaggcgtgtacggtgggaggtctatataagcagagctggtttagtgaaccgGCTAGCCACCATGGTGAGCAAGGGCGAGGAGCTGTTCACCGGGGTGGTGCCCATCCTGGTCGAGCTGGACGGCGACGTAAACGGCCACAAGTTCAGCGTGTCCGGCGAGGGCGAGGGCGATGCCACCTACGGCAAGC…
λN-GFP-MSI2-328	Tethered plasmid construct. MSI2-328 was replaced with variety of mutants detailed under protein constructs	atttatcaggcgcgattgcggcagtttttcgggtggtttgttgccatttttacctgtctgctgccgtgatcgcgctgaacgcgttttagcggtgcgtacaattaagggattatggtaaatccacttactgtctgccctcgtagccatcgagataaaccgcagtactccggccacgatgcgtccggcgtagaggatcgagatctatgggcggtaggcgtgtacggtgggaggtctatataagcagagctggtttagtgaaccgGCTAGCGCTACCGGTAGCCACCATGGACGCACAAACACGACGACGTGAGCGTCGCGCTGAGAAACAAGCTCAATGGAAAGCTGCAAACCCACCGCTCGAGGCTGCCCAAGTGAGCAAGGGCGAGGAGCTGTTCACCG…
BoxB reporter	Exact 15-hairpin BoxB insert that was put into BiDir plasmid	CCGGTGAAGAACGAGCAGTAATTCTAGATAAGTCCAACTACTAAACTGGGGATTCCTGGGCCCTGAAGAAGGGCCCCTCGACTAAGTCCAACTACTAAACTGGGCCCTGAAGAAGGGCCCATATAGGGCCCTGAAGAAGGGCCCTATCGAGGATATTATCTCGACTAAGTCCAACTACTAAACTGGGCCCTGAAGAAGGGCCCATATAGGGCCCTGAAGAAGGGCCCTATCGAGGATATTatctcGAcgCGGCcGaTTCCCTTTAGCTAGATAAGTCCAACTACTAAACTGGGGATTCCTGGGCCCTGAAGAAGGGCCCCTCGACTAAGTCCAACTACTAAACTGGGCCCTGAAGAAGGGCCCATATAGGGCCCTGAAGAAGGGCCCTATCGAGGATAT…
SCD MBE reporter	Full 390-nt SCD-derived sequence, used in BiDir plasmid	AAAGATCGCCGTGTAAGTTTCCTTTCTTCTGTGTTAATTGCGTAGAGGCTACAGGGGTTAGCCTGGACTAAAGGCATCCTTGTCTTTTGAGCTATTCACCTCAGTAGAAAAGGATCTAAGGGAAGATCACTGTAGTTTAGTTCTGTTGACCTGTGCACCTACCCCTTGGAAATGTCTGCTGGTATTTCTAATTCCACAGGTCATCAGATGCCTGCTTGATAATATATAAACAATAAAAACAACTTTCACTTCTTCCTATTGTAATCGTGTGttaaacccgctgatcagcctcg
Syn reporter	Full synthetic insert containing seven MSI2 binding sites, inserted into BiDir plasmid	AAAGATCGCCGTGTAAGTTTTGGCCCTCCGCCCTTGCTGGCCCTCCGCCCTTGCAGTGTCGTAGTAGTTCGGCCCGGAGAGACGGGCTTCAAAGCTGCCTGACGACGGGTAGTAGTCAGGACGGGTTGGCCAGTGCGTTATATCGCTTATGGCTCTGTAGTAGTCACAGTACGACGCACGCCCCATGAGGAGTATACCAGGTGTGTAGTAGTACCTGTGAGCAACGAAAGCCTAAACGGGAAATACGCGTGCGTAGTAGTGTAAGTCCCCAACTGGTTGTGGCCTTTTGAAAAGTGAACTGTAGTAGTAACATATGCTGTCTCACGCACATGGAGGTTTGGACAAAttaaacccgctgatcagcctcg

### Sheet: siRNAs
Name	ID	Sequence
MSI2 shRNA #6	TRCN0000423713	CTTCGGATCGAGGGTTGACTA
PABPC1 siRNA #1	Thermo Fisher Scientific, Cat. No. 4427037, assay ID s25665	CCUAAAUGAUCGCAAAGUAtt
PABPC1 siRNA #2	Thermo Fisher Scientific, Cat. No. 4427037, assay ID s25666
Negative control siRNA - Silencer Select Negative Control No. 1	Thermo Fisher Scientific, Cat. No. 4390843
